# Transcriptional regulation of the response to water availability in the resurrection plant *Xerophyta elegans*

**DOI:** 10.64898/2026.04.01.716012

**Authors:** Eugene N. K. Kabwe, Michael P. Edwards, Rafe Lyall, Mamosa Ngcala, Stephen A. Schlebusch, Oliver Marketos, Zoran Nikoloski, Robert A. Ingle, Nicola Illing

## Abstract

Vegetative desiccation tolerance (VDT) has evolved independently across vascular plants, but its genetic basis remains poorly understood. Although VDT is associated with expansion of the *ELIP* gene family, the contribution of other lineage-specific expansions is unclear. We assembled genomes for *Xerophyta elegans* and *Xerophyta humilis*, identifying expanded gene families largely involved in chlorophyll metabolism and abscisic acid–mediated stress responses. Using a dense dehydration–rehydration transcriptome series in *X. elegans* seedlings, we reconstructed the regulatory network underlying VDT. Transcription factors from the *ABF*, *ZAT* and *HSFC* families were associated with early responses to desiccation. Key regulators of the seed maturation programme, including NAC transcription factors (*ATAF1* and *ANAC032*), *DOG* genes and the trihelix factor *ASIL1*, were also implicated. These findings indicate that VDT arises through integration of abiotic stress signalling with rewiring of the seed maturation network, enabling desiccation tolerance in vegetative tissues.
