## Supplementary Table 1 for "Transcriptional regulation of the response to water availability in the resurrection plant *Xerophyta elegans*"

### Sheet: Sheet1
Primary Condition	Condition (Expanded)	Time Point (h)	RWC (%)	Chlorophyll (µg. mg-1 TW)	Sample Name
Dehydration (De)	Fresh	0	100	0.372	DeT00
	Early Drying	3	±76	0.455	DeT03
		6	±72	0.453	DeT06
		9	±61	0.491	DeT09
	Late Drying	12	±37	0.495	DeT12
		15	±27	0.486	DeT15
		24	±20	0.464	DeT24
		36	±9	-	-
		48	-	-	-
	Desiccated	72	±13	0.285	DeT72
Rehydration (Re)	Rehydrating	1	-	0.293	ReT01
		2	±38	0.321	ReT02
		4	±57	0.389	ReT04
		6	±69	-	-
		8	±75	0.38	ReT08
		12	±76	0.33	ReT12
		24	±88	-	-
	Rehydrated	48	±89	0.386	ReT48
