## Supplementary Table 2 for "Transcriptional regulation of the response to water availability in the resurrection plant *Xerophyta elegans*"

### Sheet: SGR
label	TG cluster	clade_id	gene_id
Xele.ptg000101l.84	TG cluster 4	SGR4	Xe_ptg000101l.84
Xele.ptg000101l.83	TG cluster 2	SGR5	Xe_ptg000101l.83
Xele.ptg000039l.231	TG cluster 5	SGRL	Xe_ptg000039l.231
Xele.ptg000034l.380_NEW3_p1	TG cluster 2	SGR2	Xe_ptg000034l.380_p1
Xele.ptg000018l.544	TG cluster 4	SGR4	Xe_ptg000018l.544
Xele.ptg000018l.543_NEW	TG cluster 2	SGR1	Xe_ptg000018l.543
Xele.ptg000018l.542	TG cluster 4	SGR6	Xe_ptg000018l.542
Xele.ptg000005l.133	TG cluster 3	SGRL	Xe_ptg000005l.133
Xele.ptg000003l.497	TG cluster 4	SGR3	Xe_ptg000003l.497
Os09g0532000_STAY-GREEN			Os09g0532000_STAY-GREEN
Os04g0692600_STAY-GREEN_LIKE			Os04g0692600_STAY-GREEN_LIKE
AT4G22920_STAY-GREEN_SGR1			AT4G22920_STAY-GREEN_SGR1
AT4G11911_STAY-GREEN-like			AT4G11911_STAY-GREEN-like
AT4G11910_STAY-GREEN_SGR2			AT4G11910_STAY-GREEN_SGR2
AT1G44000_STAY-GREEN-like_protein			AT1G44000_STAY-GREEN-like_protein

### Sheet: DOG
label	TG Cluster	clade_id	gene_id
Xele.ptg000063l.232	TG Cluster 6	DOGL6	Xe_ptg000063l.232
Xele.ptg000026l.50	TG Cluster 2	DOG1b	Xe_ptg000026l.50
Xele.ptg000022l.533	TG Cluster 6	DOGL4b	Xe_ptg000022l.533
Xele.ptg000022l.1602	TG Cluster 1	DOG1c	Xe_ptg000022l.1602
Xele.ptg000018l.1722	TG Cluster 4	DOGL5	Xe_ptg000018l.1722
Xele.ptg000018l.1721	TG Cluster 2	DOG1a	Xe_ptg000018l.1721
Xele.ptg000018l.1720_NEW	TG Cluster 2	DOGL4a	Xe_ptg000018l.1720
Xele.ptg000013l.562	TG Cluster 2	DOGL4c	Xe_ptg000013l.562
Xele.ptg000013l.224	TG Cluster 3	DOGL6	Xe_ptg000013l.224
Os05g0560200_TGA9_OsDOGL5			Os05g0560200_TGA9_OsDOGL5
Os01g0306400_OsDOGL4			Os01g0306400_OsDOGL4
Os01g0159000_OsDOGL6			Os01g0159000_OsDOGL6
AT5G45830_AtDOG1			AT5G45830_AtDOG1
AT4G18690_AtDOGL3			AT4G18690_AtDOGL3
AT4G18680_AtDOGL2			AT4G18680_AtDOGL2
AT4G18660_AtDOGL1			AT4G18660_AtDOGL1
AT4G18650_AtDOGL4			AT4G18650_AtDOGL4
AT3G14880_AtDOGL5			AT3G14880_AtDOGL5
AT1G58330_ZW2_AtDOGL4-C			AT1G58330_ZW2_AtDOGL4-C
AT1G09950_AtDOGL4-B			AT1G09950_AtDOGL4-B

### Sheet: ELIPs
label	TG cluster	clade_id	gene_id
Xele.ptg000021l.376	TG cluster 2	ELIP1	Xe_ptg000021l.376
Xele.ptg000021l.375	TG cluster 2	ELIP1	Xe_ptg000021l.375
Xele.ptg000021l.374_NEW	TG cluster 2	ELIP1	Xe_ptg000021l.374
Xele.ptg000021l.373_NEW	TG cluster 2	ELIP1	Xe_ptg000021l.373
Xele.ptg000021l.372_1_NEW	TG cluster 2	ELIP1	Xe_ptg000021l.372_1
Xele.ptg000021l.371_1_NEW	TG cluster 2	ELIP1	Xe_ptg000021l.371_1
Xele.ptg000020l.273	unassigned	ELIP3	Xe_ptg000020l.273
Xele.ptg000020l.272	TG cluster 3	ELIP2	Xe_ptg000020l.272
Os07g0178800_ELIP			Os07g0178800_ELIP
Os07g0178700_ELIP			Os07g0178700_ELIP
Os04g0267950_predicted_protein			Os04g0267950_predicted_protein
Os01g0246400_ELIP			Os01g0246400_ELIP
AT4G14690_ELIP2			AT4G14690_ELIP2
AT3G22840_ELIP1			AT3G22840_ELIP1

### Sheet: HSFC
label	species	TF cluster	clade_id	gene_id
Xele.ptg000067l.190	Xe	HSF:1	HSFC2-A1	Xe_ptg000067l.190
Xele.ptg000049l.84	Xe	HSF:1	HSFC2-B2	Xe_ptg000049l.84
Xele.ptg000049l.106	Xe	HSF:1	HSFC1-B2	Xe_ptg000049l.106
Xele.ptg000044l.271	Xe	HSF:1	HSFC2-A2	Xe_ptg000044l.271
Xele.ptg000028l.136	Xe	HSF:2	HSFC2-A3	Xe_ptg000028l.136
Xele.ptg000028l.116	Xe	HSF:1	HSFC2-B2	Xe_ptg000028l.116
Xele.ptg000026l.16	Xe	HSF:1	HSFC2-A4	Xe_ptg000026l.16
Xele.ptg000022l.1629	Xe	HSF:1	HSFC1-B1	Xe_ptg000022l.1629
Xele.ptg000018l.2017	Xe	unassigned	HSFC2-B1	Xe_ptg000018l.2017
Xele.ptg000018l.1988	Xe	HSF:2	HSFC1-A	Xe_ptg000018l.1988
Xele.ptg000001l.174	Xe	HSF:2	HSFC1-A	Xe_ptg000001l.174
Os06g0553100_OsHSFC2B	Os			Os06g0553100_OsHSFC2B
Os02g0232000_OsHSFC2A	Os			Os02g0232000_OsHSFC2A
Os01g0733200_OsHSFC1B	Os			Os01g0733200_OsHSFC1B
Os01g0625300_OsHSFC1A	Os			Os01g0625300_OsHSFC1A
AT3G24520_AtHSFC1	AT			AT3G24520_AtHSFC1

### Sheet: FLZ
label	TG cluster	clade_id	gene_id
Xele.ptg000101l.153	TG cluster 4	FLZi-8	Xe_ptg000101l.153
Xele.ptg000067l.6_NEW	Not differentially expressed		Xe_ptg000067l.6
Xele.ptg000059l.358	TG cluster 3	FLZi-3	Xe_ptg000059l.358
Xele.ptg000045l.159	unassigned	FLZv-11	Xe_ptg000045l.159
Xele.ptg000045l.158	TG cluster 1	FLZi-4	Xe_ptg000045l.158
Xele.ptg000045l.157	TG cluster 3	FLZi-5	Xe_ptg000045l.157
Xele.ptg000045l.155	TG cluster 3	FLZi-7	Xe_ptg000045l.155
Xele.ptg000018l.479	TG cluster 7	FLZi-9	Xe_ptg000018l.479
Xele.ptg000015l.244	Not differentially expressed	FLZv-11	Xe_ptg000015l.244
Xele.ptg000013l.611	TG cluster 2	FLZiii-10	Xe_ptg000013l.611
Xele.ptg000007l.6_1	TG cluster 1	FLZv-12	Xe_ptg000007l.6_1
Xele.ptg000006l.139	Not differentially expressed	FLZi-1	Xe_ptg000006l.139
Xele.ptg000006l.138	TG cluster 3	FLZi-6	Xe_ptg000006l.138
Xele.ptg000006l.137	TG cluster 3	FLZi-5	Xe_ptg000006l.137
Xele.ptg000006l.136	TG cluster 3	FLZi-7	Xe_ptg000006l.136
Xele.ptg000003l.1259	TG cluster 1	FLZiii-10	Xe_ptg000003l.1259
Os11g0659200_uncharacterized_protein			Os11g0659200
Os09g0433800_FCS-Like_Zinc_finger_15			Os09g0433800
Os08g0451200_uncharacterized_protein			Os08g0451200
Os06g0714800_FCS-Like_Zinc_finger_1			Os06g0714800
Os04g0586200_FCS-Like_Zinc_finger_1			Os04g0586200
Os04g0586100O_FCS-Like_Zinc_finger_2			Os04g0586100
Os04g0586000_FCS-Like_Zinc_finger_3			Os04g0586000
Os04g0585900_FCS-Like_Zinc_finger_1			Os04g0585900
Os04g0585700_FCS-Like_Zinc_finger_2			Os04g0585700
Os03g0183500_uncharacterized_protein			Os03g0183500
Os02g0687200_FCS-Like_Zinc_finger_3			Os02g0687200
Os02g0687100_FCS-Like_Zinc_finger_2			Os02g0687100
Os02g0686800_uncharacterized_protein			Os02g0686800
Os02g0592833_FCS-Like_Zinc_finger_15			Os02g0592833
AT5G49120_DUF581_family_protein			AT5G49120
AT5G47060_hypothetical_protein_DUF581			AT5G47060
AT4G17670_senescence-associated_family_protein			AT4G17670
AT2G44670_senescence-associated_family_protein			AT2G44670
AT1G53903_linoleate_9S-lipoxygenase-4_protein			AT1G53903
AT1G53885_linoleate_9S-lipoxygenase-4_protein			AT1G53885

### Sheet: PYL
label	TG cluster	clade_id	gene_id
Xele.ptg000022l.568	Not differentially expressed	PYLII-7	Xe_ptg000022l.568
Xele.ptg000022l.220	TG cluster 5	PYLII-3	Xe_ptg000022l.220
Xele.ptg000022l.219	TG cluster 2	PYLII-6	Xe_ptg000022l.219
Xele.ptg000013l.272	TG cluster 5	PYLII-4	Xe_ptg000013l.272
Xele.ptg000013l.271	TG cluster 5	PYLII-2	Xe_ptg000013l.271
Xele.ptg000011l.633	TG cluster 1	PYLII-7	Xe_ptg000011l.633
Xele.ptg000003l.764	TG cluster 3	PYLII-3	Xe_ptg000003l.764
Xele.ptg000003l.1554	TG cluster 5	PYLII-1	Xe_ptg000003l.1554
Xele.ptg000003l.1553	TG cluster 6	PYLII-5	Xe_ptg000003l.1553
Os05g0473000_PYL4			Os05g0473000_PYL4
Os03g0297600_PYL4			Os03g0297600_PYL4
Os01g0827800			Os01g0827800
AT5G45870_PYR1-like_12			AT5G45870_PYR1-like_12
AT5G45860.1_PYR1-like_11			AT5G45860.1_PYR1-like_11
AT5G05440_PYL5			AT5G05440_PYL5
AT4G18620_PYR1-like_13			AT4G18620_PYR1-like_13
AT2G40330_PYR1-like_6			AT2G40330_PYR1-like_6
AT2G38310_PYR1-like_4			AT2G38310_PYR1-like_4

### Sheet: ZAT
label	species	TF cluster	clade_id	gene_id
Xele.ptg000063l.151	Xe	C2H2:1	ZAT9	Xe_ptg000063l.151
Xele.ptg000022l.627	Xe	C2H2:2	ZAT4	Xe_ptg000022l.627
Xele.ptg000022l.626	Xe	C2H2:2	ZAT1	Xe_ptg000022l.626
Xele.ptg000022l.265_NEW	Xe	C2H2:2	ZAT8	Xe_ptg000022l.265
Xele.ptg000014l.301	Xe	C2H2:2	ZAT2	Xe_ptg000014l.301
Xele.ptg000014l.299	Xe	Not differentially expressed	ZAT6	Xe_ptg000014l.299
Xele.ptg000014l.298	Xe	C2H2:2	ZAT3	Xe_ptg000014l.298
Xele.ptg000013l.143	Xe	C2H2:1	ZAT5	Xe_ptg000013l.143
Xele.ptg000011l.379	Xe	C2H2:2	ZAT2	Xe_ptg000011l.379
Xele.ptg000011l.378	Xe	C2H2:2	ZAT7	Xe_ptg000011l.378
Xele.ptg000011l.377	Xe	C2H2:2	ZAT3	Xe_ptg000011l.377
Xele.ptg000009l.516	Xe	C2H2:2	ZAT4	Xe_ptg000009l.516
Xele.ptg000009l.515	Xe	C2H2:2	ZAT6	Xe_ptg000009l.515
Xele.ptg000009l.514_1	Xe		ZAT1	Xe_ptg000009l.514_1
Xele.ptg000009l.514	Xe	C2H2:2	ZAT1	Xe_ptg000009l.514
Xele.ptg000003l.685	Xe	C2H2:2	ZAT8	Xe_ptg000003l.685
Os11g0702300_OsZAT1	Os			Os11g0702300_OsZAT1
Os05g0461200_OsZAT12	Os			Os05g0461200_OsZAT12
Os05g0114400_OsZAT12	Os			Os05g0114400_OsZAT12
Os03g0279700_OsZAT7	Os			Os03g0279700_OsZAT7
Os01g0839100_OsZAT8	Os			Os01g0839100_OsZAT8
AT5G59820_RHL41	AT			AT5G59820_RHL41
AT3G53600_C2H2-type_zinc_finger_family_protein	AT			AT3G53600
AT3G46090_ZAT7	AT			AT3G46090_ZAT7
AT3G46080_C2H2-type_zinc_finger_family_protein	AT			AT3G46080
AT3G46070_C2H2-type_zinc_finger_family_protein	AT			AT3G46070
AT2G37430_AtZAT11	AT			AT2G37430_AtZAT11
AT2G28710_C2H2-type_zinc_finger_family_protein	AT			AT2G28710

### Sheet: EXXE
label	TG cluster	clade_id	gene_id
Xele.ptg000067l.419_1	TG cluster 4	EXXE4	Xe_ptg000067l.419_1
Xele.ptg000067l.418_1	TG cluster 2	EXXE1	Xe_ptg000067l.418_1
Xele.ptg000067l.416_1	TG cluster 2	EXXE2	Xe_ptg000067l.416_1
Xele.ptg000044l.594_1	TG cluster 4	EXXE3	Xe_ptg000044l.594_1
Xele.ptg000044l.593_1	unassigned	EXXE1	Xe_ptg000044l.593_1
Xele.ptg000022l.1432_1	unassigned	EXXE6	Xe_ptg000022l.1432_1
Xele.ptg000022l.1429_1	TG cluster 4	EXXE5	Xe_ptg000022l.1429_1
Xele.ptg000017l.57_1_NEW	TG cluster 2	EXXE1	Xe_ptg000017l.57_1
Os05g0516700			Os05g0516700
Os01g0121600			Os01g0121600
Os01g0121500			Os01g0121500
AT2G01300_UNKNOWN			AT2G01300
AT1G15010_UNKNOWN			AT1G15010
Abract.GWHBAYO00000014.122_NEW			Ab_GWHBAYO00000014.122
Abract.GWHBAYO00000007.1075_NEW			Ab_GWHBAYO00000007.1075
Abract.GWHBAYO00000007.1073			Ab_GWHBAYO00000007.1073
Abract.GWHBAYO00000007.1067			Ab_GWHBAYO00000007.1067
Abract.GWHBAYO00000007.1066			Ab_GWHBAYO00000007.1066

### Sheet: AHL
Label	TG cluster	clade_id	gene_id
Xele.ptg000001l.54	TG cluster 5		Xele.ptg000001l.54
Xele.ptg000003l.82	TG cluster 2		Xele.ptg000003l.82
Xele.ptg000004l.510	TG cluster 3		Xele.ptg000004l.510
Xele.ptg000006l.407	TG cluster 3		Xele.ptg000006l.407
Xele.ptg000008l.179	TG cluster 3		Xele.ptg000008l.179
Xele.ptg000011l.545	TG cluster 3		Xele.ptg000011l.545
Xele.ptg000012l.257	TG cluster 3		Xele.ptg000012l.257
Xele.ptg000012l.26	TG cluster 3		Xele.ptg000012l.26
Xele.ptg000012l.426	TG cluster 1		Xele.ptg000012l.426
Xele.ptg000016l.414	TG cluster 3		Xele.ptg000016l.414
Xele.ptg000018l.2136	Not differentially expressed		Xele.ptg000018l.2136
Xele.ptg000018l.462	TG cluster 3		Xele.ptg000018l.462
Xele.ptg000018l.633	TG cluster 3		Xele.ptg000018l.633
Xele.ptg000022l.458	TG cluster 3		Xele.ptg000022l.458
Xele.ptg000025l.185	TG cluster 3		Xele.ptg000025l.185
Xele.ptg000027l.137	TG cluster 3		Xele.ptg000027l.137
Xele.ptg000027l.625	TG cluster 5		Xele.ptg000027l.625
Xele.ptg000028l.47	TG cluster 1		Xele.ptg000028l.47
Xele.ptg000034l.367	TG cluster 3		Xele.ptg000034l.367
Xele.ptg000043l.255	TG cluster 3		Xele.ptg000043l.255
Xele.ptg000047l.82	TG cluster 3		Xele.ptg000047l.82
Xele.ptg000059l.156	TG cluster 5		Xele.ptg000059l.156
Xele.ptg000068l.103	TG cluster 1		Xele.ptg000068l.103
Xele.ptg000101l.168	TG cluster 3		Xele.ptg000101l.168
Os01g0246601 AHL21 Q1EHT3			Os01g0246601
Os01g0953801 AHL18 B9EWH8			Os01g0953801
Os02g0448000 AHL24 Q0E1H0			Os02g0448000
Os02g0713700 AHL25 Q6ZFU2			Os02g0713700
Os02g0820800 AHL20 Q6K709			Os02g0820800
Os03g0270000 AHL29 Q84K39			Os03g0270000
Os04g0590200 AHL23 Q7XLZ3			Os04g0590200
Os06g0136900 AHL18 Q5VQ11			Os06g0136900
Os06g0326900 AHL25 Q69PS9			Os06g0326900
Os07g0235200 AHL19 Q0D7L7			Os07g0235200
Os08g0159700 AHL23 Q84UQ4			Os08g0159700
Os08g0478466 AHL28 Q6ZJC3			Os08g0478466
Os08g0563200 AHL20 Q6ZBX1			Os08g0563200
Os09g0464300 AHL17 A3BZP1			Os09g0464300
AT1G14490.1 AHL28			AT1G14490_AHL28
AT1G20900.1 AHL27			AT1G20900_AHL27
AT1G76500.1 AHL29			AT1G76500_AHL29
AT2G35270.1 GIK/AHL21			AT2G35270_GIK/AHL21
AT2G42940.1 AHL16			AT2G42940_AHL16
AT2G45430.1 AHL22			AT2G45430_AHL22
AT3G04570.1 AHL19			AT3G04570_AHL19
AT3G55560.1 AGF2/AHL15			AT3G55560_AGF2/AHL15
AT3G60870.1 AHL18			AT3G60870_AHL18
AT4G12050.1 AHL26			AT4G12050_AHL26
AT4G14465.1 AHL20			AT4G14465_AHL20
AT4G17800.1 AHL23			AT4G17800_AHL23
AT4G22810.1 AHL24			AT4G22810_AHL24
AT4G35390.1 AGF1/AHL25			AT4G35390_AGF1/AHL25
AT5G49700.1 AHL17			AT5G49700_AHL17

### Sheet: HXXXD-AT 
label	TG cluster	clade_id	gene_id
Xele.ptg000021l.47	TG cluster 3		Xele.ptg000021l.47
Xele.ptg000022l.900	TG cluster 1		Xele.ptg000022l.900
Xele.ptg000039l.188	Not differentially expressed		Xele.ptg000039l.188
Xele.ptg000045l.27	TG cluster 3		Xele.ptg000045l.27
Xele.ptg000045l.35_NEW3_p1	unassigned		Xele.ptg000045l.35_NEW3_p1
Xele.ptg000059l.459	TG cluster 1		Xele.ptg000059l.459
Xele.ptg000059l.461	TG cluster 1		Xele.ptg000059l.461
Xele.ptg000059l.462	Not differentially expressed		Xele.ptg000059l.462
Os01g0261600 ? A0A0P0V120			Os01g0261600
Os01g0261700 fatty alcohol:caffeoyl-CoA acyltransferase A0A0P0V0N0			Os01g0261700
Os04g0609300 hydroxycinnamoyltransferase 4-like Q7XPE0			Os04g0609300
Os04g0609500 putrescine hydroxycinnamoyltransferase 1-like Q7XPD9			Os04g0609500
Os06g0150600putrescinehydroxycinnamoyltransferase1-likeQ5VML3			Os06g0150600
Os06g0151100rosmarinatesynthaseQ5VMK3			Os06g0151100
Os07g0244600 ? A0A0P0X4C7			Os07g0244600
Os08g0158800 A0A0P0XCH2			Os08g0158800
Os11g0644500 putrescine hydroxycinnamoyltransferase-like A0A0N7KTA0			Os11g0644500
HXXXD-type acyl-transferase AT1G31490.1			AT1G31490
HXXXD-type acyl-transferase AT1G32910.1			AT1G32910
HXXXD-type acyl-transferase AT1G78990.1			AT1G78990
HXXXD-type acyl-transferase AT5G16410.1			AT5G16410
